# Autism genes converge on microtubule biology and RNA-binding proteins during excitatory neurogenesis

**DOI:** 10.1101/2023.12.22.573108

**Authors:** Nawei Sun, Noam Teyssier, Belinda Wang, Sam Drake, Meghan Seyler, Yefim Zaltsman, Amanda Everitt, Nia Teerikorpi, Helen Rankin Willsey, Hani Goodarzi, Ruilin Tian, Martin Kampmann, A. Jeremy Willsey

## Abstract

Recent studies have identified over one hundred high-confidence (hc) autism spectrum disorder (ASD) genes. Systems biological and functional analyses on smaller subsets of these genes have consistently implicated excitatory neurogenesis. However, the extent to which the broader set of hcASD genes are involved in this process has not been explored systematically nor have the biological pathways underlying this convergence been identified. Here, we leveraged CROP-Seq to repress 87 hcASD genes in a human *in vitro* model of cortical neurogenesis. We identified 17 hcASD genes whose repression significantly alters developmental trajectory and results in a common cellular state characterized by disruptions in proliferation, differentiation, cell cycle, microtubule biology, and RNA-binding proteins (RBPs). We also characterized over 3,000 differentially expressed genes, 286 of which had expression profiles correlated with changes in developmental trajectory. Overall, we uncovered transcriptional disruptions downstream of hcASD gene perturbations, correlated these disruptions with distinct differentiation phenotypes, and reinforced neurogenesis, microtubule biology, and RBPs as convergent points of disruption in ASD.
