## Supplementary material for "Autism genes converge on microtubule biology and RNA-binding proteins during excitatory neurogenesis": Table_S4

### Sheet: Sheet1
ASDps	Total #	microcelphaly (LoF)	macrocelphaly (LoF)
KIAA0232	0	0	0
NUP155	0	0	0
TCF20	23	1	1
LDB1	0	0	0
ASXL3	54	6	1
GNAI1	0	0	0
RFX3	0	0	0
SATB1	1	0	0
SUV420H1	13	0	4
ANKRD11	116	7	8
CREBBP	12	4	0
DYRK1A	43	32	0
TBL1XR1	11	2	0
TRIP12	48	1	0
ADNP	57	7	0
NSD1	20	1	7
AP2S1	0	0	0
	398	61	21
ASDpsNeg	Total #	microcelphaly (LoF)	macrocelphaly (LoF)
PPP2R5D	1	0	0
SKI	7	1	1
GIGYF1	3	1	0
CHD2	13	2	0
PPP1R9B	0	0	0
MYT1L	10	0	1
DNMT3A	6	0	0
ASH1L	12	0	2
FOXP1	30	0	7
PHF21A	7	1	0
TCF4	30	6	1
FOXP2	7	1	0
MAP1A	0	0	0
POGZ	32	6	1
DEAF1	4	0	0
GRIA2	0	0	0
SHANK2	6	0	0
	168	18	13
