## Supplementary material for "Autism genes converge on microtubule biology and RNA-binding proteins during excitatory neurogenesis": Table_S5

### Sheet: qPCR primers
GAPDH_F	ACCACCAACTGCTTAGCACC
GAPDH_R	ATGATGTTCTGGAGAGCCCC
FOXG1_F	GTGTCAGCGAGGTGCAATG
FOXG1_R	CATGGAAATCTGGCGGCTCT
PAX6_F	GCCCAGCTTCACCATGGCAAATAA
PAX6_R	ATCATAACTCCGCCCATTCACCGA
DCX_F	GGCATGTGCCTCTTCTTAGC
DCX_R	AAGATCTGCTGAGGGGGATT
EOMES_F	CTCAATCCCACTGCCCACTAC
EOMES_R	AGGAGACTCTGGGTGAACATACAT
TBR1_F	TCACTGGATGCGCCAAGAAAT
TBR1_R	GTGCCGTCCTCGTTCACT
VGLUT1_F	GCCATCGTCTCCATGGTCAA
VGLUT1_R	TCCTCCTGGAATCTGAGTGACAAT
AP2S1_F	CTGGAGGCCATTCACAACTT
AP2S1_R	CAGGGACTGTAGCATCAGCA
NSD1_F	CCTTCTGCCCCTCTCTACCT
NSD1_R	TAGCACCCACCTCGATGAGA
LDB1_F	GAGGACGAGAGGCTCATCAC
LDB1_R	TTTACTGGGAGGCCTGTGAC
SATB1_F	TGCTAGCAGTGCCAGAGAGA
SATB1_R	CCCTTCGGATCACTCACATT
CREBBP_F	GTCAACAGTTTGCCCACCTT
CREBBP_R	TTGCTTGCTCTCGTCTCTGA
TCF20_F	GAGGGCAGCAGTGAAAAGAC
TCF20_R	TAGATTCCATTGGCCCAGAG
KIAA0232_F	TCAAGAATGGGTGTGCATGT
KIAA0232_R	GCCTAAATGCTCCAAAGCTG
GNAI1_F	CATTAGGGCTATGGGGAGGT
GNAI1_R	GCTGGTACTCTCGGGATCTG
SUV420H1_F	GTGGTTGGGAGAATCCAAGA
SUV420H1_R	GTTCGACCTCCTCTCGACTG
NUP155_F	CTCCTGGGCTCAACTCAGTC
NUP155_R	CAGGAAGTGGAGGTTGTGGT
ASXL3_F	AGTCCACGGGCATATGTAGC
ASXL3_R	AAAGGCTTTTGTGGCTCAGA
ANRKD11_F	TGAAGGAGGACAGCAAGGAG
ANRKD11_R	GAAAGGTAGCCAGGGACACT
TBL1XR1_F	CTGTCCCTGATAGATGCCGT
TBL1XR1_R	TTCTCCTCCCCATTTGCTGT
TRIP12_F	TGTGAAGACGGCAAGGGTTC
TRIP12_R	GACACTACCATTCAGGTCTAAAGT
ADNP_F	TGTGGCAGCACCTTACATAG
ADNP_R	CGATGAGAGAGAAGAGGCATTAG
RFX3_F	TATGGGGCTACGAACCAGGA
RFX3_R	CATCTGCAACCCCATCCACT
DYRK1A_F	AGCAGGATGATTGGGATGAC
DYRK1A_R	GCATATGTTGGCCAAGTTCC

### Sheet: hcASD sgRNA sequence
ADNP	top	TTGGGTGGGAGAGGCGGCTTCACGTTTAAGAGC				ADNP	bottom	TTAGCTCTTAAACGTGAAGCCGCCTCTCCCACCCAACAAG
ANK2	top	TTGGCAGCTCAGAAAAGCGACAGGTTTAAGAGC				ANK2	bottom	TTAGCTCTTAAACCTGTCGCTTTTCTGAGCTGCCAACAAG
ANKRD11	top	TTGGGTGGGAGAGGCGGCTTCACGTTTAAGAGC				ANKRD11	bottom	TTAGCTCTTAAACCCGCCTTGCCGCTCGGGCCCCAACAAG
AP2S1	top	TTGGCCCAGCGGCCCCGGTCCCGGTTTAAGAGC				AP2S1	bottom	TTAGCTCTTAAACCGGGACCGGGGCCGCTGGGCCAACAAG
ARID1B	top	TTGGGCACCCCCGGACCGACCATGTTTAAGAGC				ARID1B	bottom	TTAGCTCTTAAACATGGTCGGTCCGGGGGTGCCCAACAAG
ASH1L	top	TTGGAGTGAGGGACTGGACGAGGGTTTAAGAGC				ASH1L	bottom	TTAGCTCTTAAACCCTCGTCCAGTCCCTCACTCCAACAAG
ASXL3	top	TTGGGGGCCGAGCGGAGCATCCCGTTTAAGAGC				ASXL3	bottom	TTAGCTCTTAAACGGGATGCTCCGCTCGGCCCCCAACAAG
BCL11A	top	TTGGGCTTGCGGCGAGACATGGTGTTTAAGAGC				BCL11A	bottom	TTAGCTCTTAAACACCATGTCTCGCCGCAAGCCCAACAAG
CACNA2D3	top	TTGGGCAGGAGCCGGCACTTACAGTTTAAGAGC				CACNA2D3	bottom	TTAGCTCTTAAACTGTAAGTGCCGGCTCCTGCCCAACAAG
CELF4	top	TTGGCGCGAGCGAGCGAGAGAAGGTTTAAGAGC				CELF4	bottom	TTAGCTCTTAAACCTTCTCTCGCTCGCTCGCGCCAACAAG
CHD2	top	TTGGGCAGAGCGCGCTCTCTCTAGTTTAAGAGC				CHD2	bottom	TTAGCTCTTAAACTAGAGAGAGCGCGCTCTGCCCAACAAG
CHD8	top	TTGGAGGCGCCTTGTTCTCGGAGGTTTAAGAGC				CHD8	bottom	TTAGCTCTTAAACCTCCGAGAACAAGGCGCCTCCAACAAG
CORO1A	top	TTGGCCGCGGCCAAGATGGAGGTGTTTAAGAGC				CORO1A	bottom	TTAGCTCTTAAACACCTCCATCTTGGCCGCGGCCAACAAG
CREBBP	top	TTGGCGGGTCCGCGACAAGATGGGTTTAAGAGC				CREBBP	bottom	TTAGCTCTTAAACCCATCTTGTCGCGGACCCGCCAACAAG
CTNNB1	top	TTGGGCTGCTGCCACAGACCGAGGTTTAAGAGC				CTNNB1	bottom	TTAGCTCTTAAACCTCGGTCTGTGGCAGCAGCCCAACAAG
DEAF1	top	TTGGGCGGAGCCGAGGCGAACAGGTTTAAGAGC				DEAF1	bottom	TTAGCTCTTAAACCTGTTCGCCTCGGCTCCGCCCAACAAG
DIP2A	top	TTGGGCCAGGCCGGCTAGCGTCCGTTTAAGAGC				DIP2A	bottom	TTAGCTCTTAAACGGACGCTAGCCGGCCTGGCCCAACAAG
DNMT3A	top	TTGGCACTCCTCGAGGGCTCCAGGTTTAAGAGC				DNMT3A	bottom	TTAGCTCTTAAACCTGGAGCCCTCGAGGAGTGCCAACAAG
DPYSL2	top	TTGGCGGTGGCCGACTTGAACCGGTTTAAGAGC				DPYSL2	bottom	TTAGCTCTTAAACCGGTTCAAGTCGGCCACCGCCAACAAG
DSCAM	top	TTGGCGAGTGAAGCCGAGCGCGGGTTTAAGAGC				DSCAM	bottom	TTAGCTCTTAAACCCGCGCTCGGCTTCACTCGCCAACAAG
DYNC1H1	top	TTGGCCTTCCAGGAGCGATGAGAGTTTAAGAGC				DYNC1H1	bottom	TTAGCTCTTAAACTCTCATCGCTCCTGGAAGGCCAACAAG
DYRK1A	top	TTGTATTCGGGCGGGAAGCGAAAGTTTAAGAGC				DYRK1A	bottom	TTAGCTCTTAAACTTTCGCTTCCCGCCCGAATACAACAAG
ELAVL3	top	TTGGGACAGGACCGACCGAGGGGGTTTAAGAGC				ELAVL3	bottom	TTAGCTCTTAAACCCCCTCGGTCGGTCCTGTCCCAACAAG
FOXP1	top	TTGGGCCGAAGCGGGGAATAACTGTTTAAGAGC				FOXP1	bottom	TTAGCTCTTAAACAGTTATTCCCCGCTTCGGCCCAACAAG
FOXP2	top	TTGGGCCGCCGCATAAATAACCGGTTTAAGAGC				FOXP2	bottom	TTAGCTCTTAAACCGGTTATTTATGCGGCGGCCCAACAAG
GABRB3	top	TTGGGCAGGAGCAGCCCCGGCTGGTTTAAGAGC				GABRB3	bottom	TTAGCTCTTAAACCAGCCGGGGCTGCTCCTGCCCAACAAG
GFAP	top	TTGGACGTAGGAGCGGCGAGCAGGTTTAAGAGC				GFAP	bottom	TTAGCTCTTAAACCTGCTCGCCGCTCCTACGTCCAACAAG
GIGYF1	top	TTGGGTGGCAACTAGGTCAGTGTGTTTAAGAGC				GIGYF1	bottom	TTAGCTCTTAAACACACTGACCTAGTTGCCACCCAACAAG
GNAI1	top	TTGGCGACCCCCGGGCCCCGACCGTTTAAGAGC				GNAI1	bottom	TTAGCTCTTAAACGGTCGGGGCCCGGGGGTCGCCAACAAG
GRIA2	top	TTGGCTGCTAAAACCTGAAGTGGGTTTAAGAGC				GRIA2	bottom	TTAGCTCTTAAACCCACTTCAGGTTTTAGCAGCCAACAAG
GRIN2B	top	TTGGGATTCGCGTGTCCCCCGGAGTTTAAGAGC				GRIN2B	bottom	TTAGCTCTTAAACTCCGGGGGACACGCGAATCCCAACAAG
HDLBP	top	TTGGTAGGAACTGTGGCGAAACAGTTTAAGAGC				HDLBP	bottom	TTAGCTCTTAAACTGTTTCGCCACAGTTCCTACCAACAAG
HECTD4	top	TTGGCTGACAGTTGGTTGCCGAGGTTTAAGAGC				HECTD4	bottom	TTAGCTCTTAAACCTCGGCAACCAACTGTCAGCCAACAAG
IRF2BPL	top	TTGGCCAGGACGCACGAGAGCAGGTTTAAGAGC				IRF2BPL	bottom	TTAGCTCTTAAACCTGCTCTCGTGCGTCCTGGCCAACAAG
KCNQ3	top	TTGGTGGAACCGGCGCTCCGGGGGTTTAAGAGC				KCNQ3	bottom	TTAGCTCTTAAACCCCCGGAGCGCCGGTTCCACCAACAAG
KDM5B	top	TTGGGCAAGGGCGAGGCGAAGGTGTTTAAGAGC				KDM5B	bottom	TTAGCTCTTAAACACCTTCGCCTCGCCCTTGCCCAACAAG
KDM6B	top	TTGGCAGTCGGAAACCGTTCTTGGTTTAAGAGC				KDM6B	bottom	TTAGCTCTTAAACCAAGAACGGTTTCCGACTGCCAACAAG
KIAA0232	top	TTGGCGGCCCCAGCGCCACTCCGGTTTAAGAGC				KIAA0232	bottom	TTAGCTCTTAAACCGGAGTGGCGCTGGGGCCGCCAACAAG
KMT2C	top	TTGGCCGGGCCGGAGCTGTCACCGTTTAAGAGC				KMT2C	bottom	TTAGCTCTTAAACGGTGACAGCTCCGGCCCGGCCAACAAG
KMT2E	top	TTGGCCGCTCCCGAACTCCGGCAGTTTAAGAGC				KMT2E	bottom	TTAGCTCTTAAACTGCCGGAGTTCGGGAGCGGCCAACAAG
LDB1	top	TTGGGAGGCTCGGAGAGAGCGAGGTTTAAGAGC				LDB1	bottom	TTAGCTCTTAAACCTCGCTCTCTCCGAGCCTCCCAACAAG
MAP1A	top	TTGGAGTCTGCAGCACTTAGGGTGTTTAAGAGC				MAP1A	bottom	TTAGCTCTTAAACACCCTAAGTGCTGCAGACTCCAACAAG
MED13L	top	TTGGGGAGAAGCGAGGCTGACTGGTTTAAGAGC				MED13L	bottom	TTAGCTCTTAAACCAGTCAGCCTCGCTTCTCCCCAACAAG
MYT1L	top	TTGGGTGCTTCAACAAGACTGCAGTTTAAGAGC				MYT1L	bottom	TTAGCTCTTAAACTGCAGTCTTGTTGAAGCACCCAACAAG
NACC1	top	TTGGCGCGGCGGCCATTCATTGTGTTTAAGAGC				NACC1	bottom	TTAGCTCTTAAACACAATGAATGGCCGCCGCGCCAACAAG
NCOA1	top	TTGGAGGGCAACTGGAAAAGAGGGTTTAAGAGC				NCOA1	bottom	TTAGCTCTTAAACCCTCTTTTCCAGTTGCCCTCCAACAAG
NRXN1	top	TTGGTTCCTGAGGTCTATGGATAGTTTAAGAGC				NRXN1	bottom	TTAGCTCTTAAACTATCCATAGACCTCAGGAACCAACAAG
NSD1	top	TTGGCGCGCCGGGAGGAAGTTCGGTTTAAGAGC				NSD1	bottom	TTAGCTCTTAAACCGAACTTCCTCCCGGCGCGCCAACAAG
NUP155	top	TTGGAGCTTAGATCCGCCGCCTAGTTTAAGAGC				NUP155	bottom	TTAGCTCTTAAACTAGGCGGCGGATCTAAGCTCCAACAAG
PHF12	top	TTGGGCGCTGGAGGAAGGAGATGGTTTAAGAGC				PHF12	bottom	TTAGCTCTTAAACCATCTCCTTCCTCCAGCGCCCAACAAG
PHF2	top	TTGGGCCGGCAGACGCAGTACACGTTTAAGAGC				PHF2	bottom	TTAGCTCTTAAACGTGTACTGCGTCTGCCGGCCCAACAAG
PHF21A	top	TTGGGCTGGCTGGCTGTCCCCCCGTTTAAGAGC				PHF21A	bottom	TTAGCTCTTAAACGGGGGGACAGCCAGCCAGCCCAACAAG
POGZ	top	TTGGCGCTCGGCGAGGCGTTCAGGTTTAAGAGC				POGZ	bottom	TTAGCTCTTAAACCTGAACGCCTCGCCGAGCGCCAACAAG
PPP1R9B	top	TTGGGCGGCTGCCGGAGACCGAGGTTTAAGAGC				PPP1R9B	bottom	TTAGCTCTTAAACCTCGGTCTCCGGCAGCCGCCCAACAAG
PPP2R5D	top	TTGGGCAGGAGACGGGCCGGGTCGTTTAAGAGC				PPP2R5D	bottom	TTAGCTCTTAAACGACCCGGCCCGTCTCCTGCCCAACAAG
PPP5C	top	TTGGCGGAGCGGGTGCTACTCAGGTTTAAGAGC				PPP5C	bottom	TTAGCTCTTAAACCTGAGTAGCACCCGCTCCGCCAACAAG
PRR12	top	TTGGTGCACCGTGAGCGCAGAGGGTTTAAGAGC				PRR12	bottom	TTAGCTCTTAAACCCTCTGCGCTCACGGTGCACCAACAAG
PTEN	top	TTGGCGAGGGAGATGAGAGACGGGTTTAAGAGC				PTEN	bottom	TTAGCTCTTAAACCCGTCTCTCATCTCCCTCGCCAACAAG
PTK7	top	TTGGGTGCAGGCTTGCGGCGGAAGTTTAAGAGC				PTK7	bottom	TTAGCTCTTAAACTTCCGCCGCAAGCCTGCACCCAACAAG
RAI1	top	TTGGTGGGCTCCGAGAGACGAGTGTTTAAGAGC				RAI1	bottom	TTAGCTCTTAAACACTCGTCTCTCGGAGCCCACCAACAAG
RFX3	top	TTGGGAACAGAGCCCCTCGGCGGGTTTAAGAGC				RFX3	bottom	TTAGCTCTTAAACCCGCCGAGGGGCTCTGTTCCCAACAAG
RORB	top	TTGGAGGGCCGACCGGGAGAGTCGTTTAAGAGC				RORB	bottom	TTAGCTCTTAAACGACTCTCCCGGTCGGCCCTCCAACAAG
SATB1	top	TTGGTGGGGAAGGCTCCGGGCGGGTTTAAGAGC				SATB1	bottom	TTAGCTCTTAAACCCGCCCGGAGCCTTCCCCACCAACAAG
SCN2A	top	TTGGGAACAGAAAGCTAAGGCAAGTTTAAGAGC				SCN2A	bottom	TTAGCTCTTAAACTTGCCTTAGCTTTCTGTTCCCAACAAG
SETD5	top	TTGGACTCGAGTTAGGCCCAACGGTTTAAGAGC				SETD5	bottom	TTAGCTCTTAAACCGTTGGGCCTAACTCGAGTCCAACAAG
SHANK2	top	TTGTTCCGGGAGCACCAACTACCGTTTAAGAGC				SHANK2	bottom	TTAGCTCTTAAACGGTAGTTGGTGCTCCCGGAACAACAAG
SIN3A	top	TTGGGTGCCCAGACTGGGAAGGAGTTTAAGAGC				SIN3A	bottom	TTAGCTCTTAAACTCCTTCCCAGTCTGGGCACCCAACAAG
SKI	top	TTGGCGGGCAGGTGCAGCACGGGGTTTAAGAGC				SKI	bottom	TTAGCTCTTAAACCCCGTGCTGCACCTGCCCGCCAACAAG
SLC6A1	top	TTGGGAGCCACATGAAGGAGCAGGTTTAAGAGC				SLC6A1	bottom	TTAGCTCTTAAACCTGCTCCTTCATGTGGCTCCCAACAAG
SMARCC2	top	TTGGCCCGAGCCGGAGAAGATGGGTTTAAGAGC				SMARCC2	bottom	TTAGCTCTTAAACCCATCTTCTCCGGCTCGGGCCAACAAG
SPAST	top	TTGGGCGCGAAGCCTACAAACAGGTTTAAGAGC				SPAST	bottom	TTAGCTCTTAAACCTGTTTGTAGGCTTCGCGCCCAACAAG
SRPRA	top	TTGGCGCTTGGCGCAGCAGGAAGGTTTAAGAGC				SRPRA	bottom	TTAGCTCTTAAACCTTCCTGCTGCGCCAAGCGCCAACAAG
STXBP1	top	TTGGCCGCCCCGCAGCCGCGCTAGTTTAAGAGC				STXBP1	bottom	TTAGCTCTTAAACTAGCGCGGCTGCGGGGCGGCCAACAAG
SUV420H1	top	TTGGGACGCCCGGGAACCGGAGGGTTTAAGAGC				SUV420H1	bottom	TTAGCTCTTAAACCCTCCGGTTCCCGGGCGTCCCAACAAG
SYNGAP1	top	TTGGTAAGAGCCAACGGCAGCAGGTTTAAGAGC				SYNGAP1	bottom	TTAGCTCTTAAACCTGCTGCCGTTGGCTCTTACCAACAAG
TAOK1	top	TTGGCGGTAGCCGCTACCCTGGAGTTTAAGAGC				TAOK1	bottom	TTAGCTCTTAAACTCCAGGGTAGCGGCTACCGCCAACAAG
TBL1XR1	top	TTGGTCCCCCCTCCCGGGAATGGGTTTAAGAGC				TBL1XR1	bottom	TTAGCTCTTAAACCCATTCCCGGGAGGGGGGACCAACAAG
TCF20	top	TTGGTCCACAAGGGACCCAACAGGTTTAAGAGC				TCF20	bottom	TTAGCTCTTAAACCTGTTGGGTCCCTTGTGGACCAACAAG
TCF4	top	TTGGTGTGTCTGCGGATCTGTAGGTTTAAGAGC				TCF4	bottom	TTAGCTCTTAAACCTACAGATCCGCAGACACACCAACAAG
TLK2	top	TTGGCCCGGGCCCGGGCCCGCGTGTTTAAGAGC				TLK2	bottom	TTAGCTCTTAAACACGCGGGCCCGGGCCCGGGCCAACAAG
TM9SF4	top	TTGGGGTGAGTGAAGGAGACTCCGTTTAAGAGC				TM9SF4	bottom	TTAGCTCTTAAACGGAGTCTCCTTCACTCACCCCAACAAG
TRAF7	top	TTGGCGAGGGGGCATCATGAAGCGTTTAAGAGC				TRAF7	bottom	TTAGCTCTTAAACGCTTCATGATGCCCCCTCGCCAACAAG
TRIM23	top	TTGGAGGGTAGCCATCCTCGCAGGTTTAAGAGC				TRIM23	bottom	TTAGCTCTTAAACCTGCGAGGATGGCTACCCTCCAACAAG
TRIP12	top	TTGGCCGGGAGCAGGCCAAGCGGGTTTAAGAGC				TRIP12	bottom	TTAGCTCTTAAACCCGCTTGGCCTGCTCCCGGCCAACAAG
VEZF1	top	TTGGCAGCGGCGGCTCCTCAACAGTTTAAGAGC				VEZF1	bottom	TTAGCTCTTAAACTGTTGAGGAGCCGCCGCTGCCAACAAG
WAC	top	TTGGCCGGATGTAGTTGGTGGAGGTTTAAGAGC				WAC	bottom	TTAGCTCTTAAACCTCCACCAACTACATCCGGCCAACAAG
ZMYND8	top	TTGGAAAGTCGAGCTTACCTCTGGTTTAAGAGC				ZMYND8	bottom	TTAGCTCTTAAACCAGAGGTAAGCTCGACTTTCCAACAAG

### Sheet: Primary antibodies
Flow cytometry	Vendor	Cat#	Clonality	Host	Conjugate
SOX2	Thermo Fisher Scientific	53-9811-80	monoclonal	rat	Alexa Fluor 488
Ki-67	Fisher Scientific	501129745	monoclonal	rat	PE-Cyanin7
EOMES	Fisher Scientific	NC2039380	monoclonal	mouse	Alexa Fluor 488
TOP2A	Santa Cruz Biotechnology	sc-365916 AF594	monoclonal	mouse	Alexa Fluor 594
CCP3	BD Biosciences	559565		rabbit	unconjugated
ICC	Vendor	Cat#	Clonality	Host	Conjugate
PAX6	Thermo Fisher Scentific	42-6600	polyclonal	rabbit	unconjugated
SOX2	Abcam	ab97959	polyclonal	rabbit	unconjugated
NES	MilliporeSigma	MAB5326	monoclonal	mouse	unconjugated
TBR1	Abcam	ab31940	polyclonal	rabbit	unconjugated
TUBB3	Abcam	ab78078	monoclonal	mouse	unconjugated
FOXG1	Abcam	ab196868	monoclonal	rabbit	unconjugated

### Sheet: Secondary antibodies
	Vendor	Cat#	Clonality	Host	Conjugate
anti-Mouuse	Fisher Scientific	A21202	Polyclonal	Donkey	Alexa Fluor 488
anti-Rabbit	Fisher Scientific	A10042	Polyclonal	Donkey	Alexa Fluor 568
anti-Rabbit	Thermofisher Scientific	A32734	Polyclonal	Goat	Alexa Fluor Plus 680
